# ACE2-independent SARS-CoV-2 infection and mouse adaption emerge after passage in cells expressing human and mouse ACE2

**DOI:** 10.1101/2021.12.16.473063

**Authors:** Kexin Yan, Troy Dumenil, Bing Tang, Thuy T. Le, Cameron Bishop, Andreas Suhrbier, Daniel J. Rawle

## Abstract

Human ACE2 (hACE2) is the key cell attachment and entry receptor for SARS-CoV-2, with the original SARS-CoV-2 isolates unable to use mouse ACE2 (mACE2). Herein we describe a new system for generating mouse-adapted SARS-CoV-2 *in vitro* by serial passaging virus in co-cultures of cell lines expressing hACE2 and mACE2. Mouse-adapted viruses emerged with up to five amino acid changes in the spike protein, all of which have been seen in human isolates. Mouse-adapted viruses replicated to high titers in C57BL/6J mouse lungs and nasal turbinates, and caused severe lung histopathology. One mouse-adapted virus was also able to replicate efficiently in ACE2-negative cell lines, with ACE2-independent entry by SARS-CoV-2 representing a new biology for SARS-CoV-2 that has potential widespread implications for disease and intervention development.
