## Supplementary Dataset 2 for "ACE2-independent SARS-CoV-2 infection and mouse adaption emerge after passage in cells expressing human and mouse ACE2"

### Sheet: Sheet1
MA1 stock					MA1 mouse lung					MA1 cell supernatant
Amino acid changes		New nt	WT nt		Amino acid changes		New nt	WT nt		Amino acid changes		New nt	WT nt	QLD02 stock %	nt#		QLD Vero passage 3
Orf1ab	S3732F	100%T	0%C		Orf1ab	S3732F	98%T	2%C		Orf1ab	S3732F	96%T	4%C	100%C	11454
Orf1ab	H2063Y	100%T	0%C		Orf1ab	H2063Y	98%T	2%C		Orf1ab	H2063Y	97%T	3%C	100%C	19654
Spike	E96A	100%C	0%C		Spike	E96A	98%C	2%A		Spike	E96A	97%C	3%A	100%A	21843
Spike	D215G	100%G	0%A		Spike	D215G	100%G	0%A		Spike	D215G	100%G	0%A	88%A, 11%G	22200
Spike	E484D	96%C	4%A		Spike	E484D	96%C	4%A		Spike	E484D	92%C	8%A	100%A	23008
Spike	Q498H	100%C	0%A		Spike	Q498H	100%C	0%A		Spike	Q498H	100%C	0%A	100%A	23050
Spike	P812L	99%T	<1%C		Spike	P812L	98%T	2%C		Spike	P812L	95%T	5%C	100%C	23991
Deletions					Deletions					Deletions
Spike	Del 675-679				Spike	Del 675-679				Spike	Del 675-679			No del	23579-23593
Orf3	Del 20-31				Orf3	Del 20-31				Orf3	Del 20-31			No del	25444-25479
					MA2 mouse lung					MA2 cell supernatant
					Amino acid changes		New nt	WT nt		Amino acid changes		New nt	WT nt	QLD02 stock %	nt#
					Orf1ab	I1935T	85%C	15%T		Orf1ab	I1935T	91%C	9%T	100%T	4808
					Orf1ab	T3749I	83%T	17%C		Orf1ab	T3749I	92%T	8%C	100%C	7388
					Spike	N74T	84%C	16%A		Spike	N74T	93%C	7%A	100%A	21777
					Spike	D215G	100%G	0%A		Spike	D215G	100%G	0%A	88%A, 11%G	22200
					Spike	R408G	83%G	17%A		Spike	R408G	79%G	21%A	100%A	22778
					Spike	Q493R	81%G	18%A		Spike	Q493R	78%G	22%A	100%A	23034
					Spike	N501T	100%C	0%A		Spike	N501T	100%C	0%A	100%A	23058
					Deletions					Deletions
					Spike	Del 675-679				Spike	Del 675-679			No del	23579-23593
					Nucleotide changes					Nucleotide changes
					5'UTR		89%T	10%C		5'UTR		91%T	8%C	100%C	34
					Orf1ab	L1313L	87%T	13%C		Orf1ab	L1313L	92%T	8%C	100%C	4196
					Spike	L425L	85%G	15%A		Spike	L425L	94%G	6%A	100%A	22831
					NC	N8N	85%C	15%T		NC	N8N	93%C	7%T	100%T	28291
					MA3 mouse lung					MA3 cell supernatant
					Amino acid changes		New nt	WT nt		Amino acid changes		New nt	WT nt	QLD02 stock %	nt#
					Orf1ab	F3753V	100%G	0%T		Orf1ab	F3753V	100%G	0%T	99%T, 1%G	11516
					Spike	D215G	100%G	0%A		Spike	D215G	100%G	0%A	88%A, 11%G	22200
					Spike	Q493R	100%G	0%A		Spike	Q493R	100%G	0%A	100%A	23034
					Spike	D796N	100%A	0%G		Spike	D796N	100%A	0%G	100%G	23942
					Deletions					Deletions
					Spike	H68R, Del 69-72				Spike	H68R, Del 69-72
					Spike	Del 675-679				Spike	Del 675-679			No del	23579-23593
					Orf3	Del 20-31				Orf3	Del 20-31			No del	25444-25479
					Nucleotide changes					Nucleotide changes
					Orf1ab	F1278F	59%T	41%C		Orf1ab	F1278F	55%T	45%C	100%C	4039
					MA4 mouse lung					MA4 cell supernatant
					Not enough SARS-CoV-2 depth					Amino acid changes		New nt	WT nt	QLD02 stock %	nt#
										Orf1ab	F3753V	100%G	0%T	99%T, 1%G	11516
										Spike	W64R	100%A	0%T	100%T	21746
										Spike	D215G	100%G	0%A	88%A, 11%G	22200
										Spike	Q493R	72%G	28%A	100%A	23034
										Spike	N501T	100%C	0%A	100%A	23058
										Deletions
										Spike	Del 675-679			No del	23579-23593
										Orf3	Del 20-31			No del	25444-25479
					MA5 mouse lung					MA5 cell supernatant
					Amino acid changes		New nt	WT nt		Amino acid changes		New nt	WT nt	QLD02 stock %	nt#
					Orf1ab	C51S	100%A	0%T		Orf1ab	C51S	100%A	0%T	100%T	410
					Nucleotides 6941-6942 not present due to low virus read depth					Orf1ab	N2228T	100%C	0%A	100%A	6942
					Orf1ab	T2800I	98%T	2%C		Orf1ab	T2800I	99%T	1%C	100%C	8658
					Orf1ab	A3705V	98%T	2%C		Orf1ab	A3705V	99%T	1%C	100%C	11373
					Spike	D215G	100%G	0%A		Spike	D215G	100%G	0%A	88%A, 11%G	22200
					Spike	Q493K	100%A	0%C		Spike	Q493K	100%A	0%C	100%A	23034
					Spike	N501T	99%C	1%A		Spike	N501T	100%C	0%A	100%A	23058
					Deletions					Deletions
					Spike	Del 675-679				Spike	Del 675-679			No del	23579-23593
					Nucleotide changes					Nucleotide changes
					5'UTR		100%T	0%C		5'UTR		100%T	0%C	100%C	22
					Orf8	D35D	100%T	0%C		Orf8	D35D	100%T	0%C	100%C	27992
